# CIITA induces expression of MHC-I and MHC-II in transmissible cancers

**DOI:** 10.1101/2021.07.14.452299

**Authors:** Chrissie E. B. Ong, Yuanyuan Cheng, Hannah V. Siddle, A. Bruce Lyons, Gregory M. Woods, Andrew S. Flies

## Abstract

MHC-I and MHC-II molecules are critical components of antigen presentation and T cell immunity to pathogens and cancer. The two monoclonal transmissible devil facial tumours (DFT1, DFT2) exploit MHC-I pathways to overcome immunological anti-tumour and allogeneic barriers. This exploitation underpins the ongoing transmission of DFT cells across the wild Tasmanian devil population. We have previously shown that constitutive expression of NLRC5 can induce stable upregulation of MHC-I on DFT1 and DFT2 cells, but unlike IFNG-treated cells, NLRC5 does not upregulate PDL1. MHC-II expression is crucial for CD4^+^ T cell activation and is primarily confined to haematopoietic antigen presenting cells. Transcriptomic analysis of DFT1 and DFT2 cell lines showed that several genes of the MHC-I and MHC-II pathways were upregulated in response to constitutive overexpression of the class II transactivator (CIITA) gene. This was further supported by upregulation of MHC-I protein on DFT1 and DFT2 cells, but interestingly MHC-II protein was upregulated only on DFT1 cells. The functional significance of the MHC upregulation on DFT cells was shown using serum from devils with natural or immunotherapy-induced DFT1 regressions; binding of serum IgG was stronger in CIITA-transfected cells than wild type cells, but was less than binding to NLRC5 transfected cells. This new insight into regulation of MHC-I and MHC-II in cells that naturally overcome allogeneic barriers can inform vaccine, immunotherapy, and tissue transplant strategies for human and veterinary medicine.
