## Supplementary Table 6 for "CIITA induces expression of MHC-I and MHC-II in transmissible cancers"

### Sheet: DFT1.CIITA_UP_GOTERM_BP_ALL
Category	GO ID	GO Term	Count	%	PValue	Genes	List Total	Pop Hits	Pop Total	Fold Enrichment	Bonferroni	Benjamini	FDR
GOTERM_BP_ALL	GO:0019882	antigen processing and presentation	8	19.5122	1.33728e-12	CD74, LOC100930980, LOC100918485, SAHAI-01, LOC100926320, LOC100925533, B2M, LOC100925801	20	42	9039	86.0857	1.19284e-09	1.19286e-09	1.19286e-09
GOTERM_BP_ALL	GO:0006955	immune response	9	21.9512	4.7484e-06	CD74, LOC100930980, NLRX1, LOC100918485, SAHAI-01, LOC100926320, LOC100925533, B2M, LOC100925801	20	518	9039	7.85241	0.00422663	0.00211779	0.00211779
GOTERM_BP_ALL	GO:0002376	immune system process	10	24.3902	0.000233282	CD74, LOC100930980, NLRX1, LOC100918485, SAHAI-01, LOC100926320, LOC100925533, BARX1, B2M, LOC100925801	20	1148	9039	3.93685	0.187884	0.0693624	0.0693624
GOTERM_BP_ALL	GO:0048002	antigen processing and presentation of peptide antigen	3	7.31707	0.000493615	CD74, B2M, LOC100925801	20	16	9039	84.7406	0.35623	0.110076	0.110076
GOTERM_BP_ALL	GO:0001819	positive regulation of cytokine production	4	9.7561	0.00934047	CD74, NLRX1, LOC100929908, B2M	20	212	9039	8.52736	0.999768	1	1
GOTERM_BP_ALL	GO:0002478	antigen processing and presentation of exogenous peptide antigen	2	4.87805	0.0125494	CD74, B2M	20	6	9039	150.65	0.999987	1	1
GOTERM_BP_ALL	GO:0002495	antigen processing and presentation of peptide antigen via MHC class II	2	4.87805	0.0166992	CD74, LOC100925801	20	8	9039	112.987	1	1	1
GOTERM_BP_ALL	GO:0019884	antigen processing and presentation of exogenous antigen	2	4.87805	0.0166992	CD74, B2M	20	8	9039	112.987	1	1	1
GOTERM_BP_ALL	GO:0002504	antigen processing and presentation of peptide or polysaccharide antigen via MHC class II	2	4.87805	0.018768	CD74, LOC100925801	20	9	9039	100.433	1	1	1
GOTERM_BP_ALL	GO:0050896	response to stimulus	14	34.1463	0.0257302	CD74, SHC2, LOC100930980, NLRX1, GRP, SAHAI-01, LOC100926320, LOC100925533, BARX1, LOC100925801, MID1, LOC100918485, RPS6KA2, B2M	20	3942	9039	1.6051	1	1	1
GOTERM_BP_ALL	GO:0001817	regulation of cytokine production	4	9.7561	0.0270736	CD74, NLRX1, LOC100929908, B2M	20	316	9039	5.72089	1	1	1
GOTERM_BP_ALL	GO:0001816	cytokine production	4	9.7561	0.0344353	CD74, NLRX1, LOC100929908, B2M	20	347	9039	5.2098	1	1	1
GOTERM_BP_ALL	GO:0002720	positive regulation of cytokine production involved in immune response	2	4.87805	0.045289	CD74, B2M	20	22	9039	41.0864	1	1	1
GOTERM_BP_ALL	GO:0002718	regulation of cytokine production involved in immune response	2	4.87805	0.07113	CD74, B2M	20	35	9039	25.8257	1	1	1
GOTERM_BP_ALL	GO:0002697	regulation of immune effector process	3	7.31707	0.0738857	CD74, NLRX1, B2M	20	215	9039	6.30628	1	1	1
GOTERM_BP_ALL	GO:0002702	positive regulation of production of molecular mediator of immune response	2	4.87805	0.0808913	CD74, B2M	20	40	9039	22.5975	1	1	1
GOTERM_BP_ALL	GO:0043410	positive regulation of MAPK cascade	3	7.31707	0.0811749	CD74, SHC2, MID1	20	227	9039	5.97291	1	1	1
GOTERM_BP_ALL	GO:0050778	positive regulation of immune response	3	7.31707	0.0886849	CD74, NLRX1, B2M	20	239	9039	5.67301	1	1	1
GOTERM_BP_ALL	GO:0002367	cytokine production involved in immune response	2	4.87805	0.0905553	CD74, B2M	20	45	9039	20.0867	1	1	1
GOTERM_BP_ALL	GO:0033077	T cell differentiation in thymus	2	4.87805	0.0924766	CD74, B2M	20	46	9039	19.65	1	1	1
GOTERM_BP_ALL	GO:0071594	thymocyte aggregation	2	4.87805	0.0982172	CD74, B2M	20	49	9039	18.4469	1	1	1

### Sheet: DFT1.CIITA_DN_GOTERM_BP_ALL
Category	GO ID	GO Term	Count	%	PValue	Genes	List Total	Pop Hits	Pop Total	Fold Enrichment	Bonferroni	Benjamini	FDR
GOTERM_BP_ALL	GO:0007155	cell adhesion	44	8.2397	2.273e-06	ACHE, COL16A1, SERPINE1, ITGA2B, IL27, PTPN22, THY1, PCDH12, ITGAL, AGER, CX3CL1, CELSR3, PSMB10, HAPLN2, OTOA, SIT1, SPOCK2, CDH23, IL12B, PIEZO1, CDH24, JAK2, IL12RB1, CD34, EPHB1, SEMA4A, WNT5A, GP1BA, IGF1, UNC13D, VCAN, LCK, ITGA10, TRPV4, ITGA11, PLXNB3, PLXNB1, HOXD3, RELL2, NFKBID, MYL9, DSCAML1, LAT, MYO1G	259	719	9039	2.13572	0.00830947	0.0044871	0.00448466
GOTERM_BP_ALL	GO:0022610	biological adhesion	44	8.2397	2.44462e-06	ACHE, COL16A1, SERPINE1, ITGA2B, IL27, PTPN22, THY1, PCDH12, ITGAL, AGER, CX3CL1, CELSR3, PSMB10, HAPLN2, OTOA, SIT1, SPOCK2, CDH23, IL12B, PIEZO1, CDH24, JAK2, IL12RB1, CD34, EPHB1, SEMA4A, WNT5A, GP1BA, IGF1, UNC13D, VCAN, LCK, ITGA10, TRPV4, ITGA11, PLXNB3, PLXNB1, HOXD3, RELL2, NFKBID, MYL9, DSCAML1, LAT, MYO1G	259	721	9039	2.1298	0.00893407	0.0044871	0.00448466
GOTERM_BP_ALL	GO:0023052	signaling	113	21.161	4.94343e-06	DGKA, SERPINE1, ITGA2B, CELSR3, ARHGAP44, DOCK10, FGF5, SIT1, RASSF5, DHX58, ADORA1, TBC1D10C, IL12B, LOC100931976, EPHB1, PRKCG, CHRNB1, WNT5A, ANK1, GEM, EREG, GABRG1, DOK3, TRIM13, RTN4R, GIPR, THY1, RASGRP2, AGER, PLD2, CACNA1G, GJC1, OTOA, GRK7, INPP5D, OTOF, TAC3, APOE, S100A14, WNT2, NEK8, ABCA7, IGF1, GRIN2C, SYT7, GNG13, GFAP, GADD45G, FGF17, ADCY10, EFNA2, DLG4, ITGA10, TRPV4, ITGA11, M…	259	2746	9039	1.43615	0.0179837	0.00604911	0.00604582
GOTERM_BP_ALL	GO:0044700	single organism signaling	111	20.7865	1.11567e-05	DGKA, SERPINE1, ITGA2B, CELSR3, ARHGAP44, DOCK10, FGF5, SIT1, RASSF5, DHX58, ADORA1, TBC1D10C, IL12B, LOC100931976, EPHB1, PRKCG, CHRNB1, WNT5A, ANK1, GEM, EREG, GABRG1, DOK3, TRIM13, RTN4R, GIPR, THY1, RASGRP2, AGER, PLD2, CACNA1G, GJC1, OTOA, GRK7, INPP5D, OTOF, TAC3, APOE, S100A14, WNT2, NEK8, ABCA7, IGF1, GRIN2C, SYT7, GNG13, GFAP, GADD45G, FGF17, ADCY10, EFNA2, DLG4, ITGA10, TRPV4, ITGA11, M…	259	2726	9039	1.42108	0.040129	0.010239	0.0102334
GOTERM_BP_ALL	GO:0007154	cell communication	112	20.9738	1.45632e-05	DGKA, SERPINE1, ITGA2B, CELSR3, ARHGAP44, DOCK10, FGF5, SIT1, RASSF5, DHX58, ADORA1, TBC1D10C, IL12B, LOC100931976, EPHB1, PRKCG, CHRNB1, WNT5A, ANK1, GEM, EREG, GABRG1, DOK3, TRIM13, RTN4R, GIPR, THY1, RASGRP2, AGER, PLD2, CACNA1G, GJC1, OTOA, GRK7, INPP5D, OTOF, TAC3, APOE, S100A14, WNT2, NEK8, ABCA7, IGF1, GRIN2C, SYT7, GNG13, GFAP, GADD45G, FGF17, ADCY10, EFNA2, DLG4, ITGA10, TRPV4, ITGA11, M…	259	2773	9039	1.40958	0.0520579	0.0106923	0.0106865
GOTERM_BP_ALL	GO:0099536	synaptic signaling	16	2.99625	0.000592004	PRKCG, CHRNB1, NAPB, S100B, GRIN2C, SYT7, GFAP, CACNA1G, GABRG1, GJC1, SYT12, DLG4, ADORA1, SNCG, OTOF, RAPSN	259	200	9039	2.79197	0.886265	0.223441	0.223319
GOTERM_BP_ALL	GO:0099537	trans-synaptic signaling	16	2.99625	0.000592004	PRKCG, CHRNB1, NAPB, S100B, GRIN2C, SYT7, GFAP, CACNA1G, GABRG1, GJC1, SYT12, DLG4, ADORA1, SNCG, OTOF, RAPSN	259	200	9039	2.79197	0.886265	0.223441	0.223319
GOTERM_BP_ALL	GO:0007268	chemical synaptic transmission	16	2.99625	0.000592004	PRKCG, CHRNB1, NAPB, S100B, GRIN2C, SYT7, GFAP, CACNA1G, GABRG1, GJC1, SYT12, DLG4, ADORA1, SNCG, OTOF, RAPSN	259	200	9039	2.79197	0.886265	0.223441	0.223319
GOTERM_BP_ALL	GO:0098916	anterograde trans-synaptic signaling	16	2.99625	0.000592004	PRKCG, CHRNB1, NAPB, S100B, GRIN2C, SYT7, GFAP, CACNA1G, GABRG1, GJC1, SYT12, DLG4, ADORA1, SNCG, OTOF, RAPSN	259	200	9039	2.79197	0.886265	0.223441	0.223319
GOTERM_BP_ALL	GO:0044699	single-organism process	218	40.824	0.000608664	CPNE9, SERPINE1, DNHD1, IFI30, IL27RA, SPIC, RASSF5, DHX58, TBC1D10C, IL12B, PIEZO1, CCNL2, CCNL1, EPHB1, LOC100931976, TNS1, PRKCG, ANK1, EML2, UNC13D, EREG, GABRG1, MAP1B, MAP1A, TRIM13, LOC100934553, MYL9, GIPR, HPN, STC1, THY1, PCDH12, SLC5A2, GJC1, PLAC8, OTOA, CRACR2B, INPP5D, OTOF, APOE, S100A14, CARMIL2, SLC16A12, ABCA7, IGF1, GRIN2C, GNG13, GADD45G, HOXD4, HOXD3, LOC100913537, ACHE, SRPX…	259	6846	9039	1.11132	0.893017	0.223441	0.223319
GOTERM_BP_ALL	GO:0050896	response to stimulus	139	26.03	0.000767605	COL16A1, DGKA, SERPINE1, ITGA2B, EPX, CELSR3, IL27RA, ARHGAP44, DOCK10, FGF5, SIT1, RASSF5, DHX58, ADORA1, TBC1D10C, IL12B, IL13RA2, LOC100931976, EPHB1, PRKCG, CHRNB1, WNT5A, ANK1, GEM, UNC13D, EREG, GABRG1, DOK3, GPD1, MAP1A, TRIM13, SRSF5, MYL9, RTN4R, GIPR, THY1, RASGRP2, AGER, PLD2, CACNA1G, PLAC8, S100A16, GRK7, INPP5D, TAC3, APOE, S100A14, WNT2, NEK8, CARMIL2, ABCA7, IGF1, GRIN2C, SYT7, GN…	259	3942	9039	1.23061	0.940332	0.256171	0.256031
GOTERM_BP_ALL	GO:0007267	cell-cell signaling	30	5.61798	0.00105655	NAPB, PTPRN, WNT8A, CELSR3, CACNA1G, GJC1, FRZB, ADORA1, RSPO2, SNCG, OTOF, CD34, WNT2, PRKCG, CHRNB1, WNT5A, GRIN2C, S100B, SLC8B1, SYT7, GFAP, EREG, GABRG1, SYT12, VGF, DLG4, TRPV4, MDFI, RAPSN, FGFR1	259	553	9039	1.89329	0.979363	0.323218	0.323042
GOTERM_BP_ALL	GO:0030155	regulation of cell adhesion	22	4.11985	0.00157425	COL16A1, SERPINE1, WNT5A, PTPN22, IL27, IGF1, AGER, UNC13D, CX3CL1, LCK, SIT1, SPOCK2, TRPV4, PLXNB3, IL12B, PIEZO1, PLXNB1, RELL2, JAK2, IL12RB1, NFKBID, LAT	259	362	9039	2.12097	0.996922	0.399077	0.39886
GOTERM_BP_ALL	GO:0051241	negative regulation of multicellular organismal process	30	5.61798	0.00168356	RTN4R, ECM1, HPN, SERPINE1, STC1, PTPN22, RORB, EPX, AGER, PLAC8, FRZB, INPP5D, DHX58, ADORA1, RSPO2, IL12B, ACP5, APOE, CD34, ADAMTS7, SEMA4A, WNT5A, GP1BA, IGF1, HOOK3, GFAP, MMRN2, GPR149, NFKBID, FGFR1	259	570	9039	1.83682	0.997941	0.399077	0.39886
GOTERM_BP_ALL	GO:0050865	regulation of cell activation	17	3.18352	0.00171612	WNT5A, PTPN22, IL27, IGF1, AGER, UNC13D, IL27RA, LCK, SIT1, INPP5D, TBC1D10C, IL12B, APOE, IL13RA2, IL12RB1, NFKBID, LAT	259	245	9039	2.42161	0.998173	0.399077	0.39886
GOTERM_BP_ALL	GO:0002682	regulation of immune system process	33	6.17978	0.00173937	ECM1, SERPINE1, NLRC5, IL27, PTPN22, THY1, AGER, IL27RA, SIT1, INPP5D, DHX58, ADORA1, TBC1D10C, IL12B, S100A14, IL13RA2, IL12RB1, WNT5A, IGF1, GMIP, UNC13D, EREG, IL5, THEMIS2, LCK, TRPV4, KIT, MAP1A, REEP2, NFKBID, OGT, LAT, MYO1G	259	652	9039	1.76639	0.998323	0.399077	0.39886
GOTERM_BP_ALL	GO:0098542	defense response to other organism	16	2.99625	0.00203949	SERPINE1, NLRC5, PTPN22, EPX, GMIP, UNC13D, IL27RA, PLAC8, ISG20, REEP2, DHX58, MAP1A, IL12B, ACP5, S100A14, IL12RB1	259	226	9039	2.47077	0.999444	0.434891	0.434654
GOTERM_BP_ALL	GO:0002694	regulation of leukocyte activation	16	2.99625	0.0021324	WNT5A, PTPN22, IL27, IGF1, AGER, UNC13D, IL27RA, LCK, SIT1, INPP5D, TBC1D10C, IL12B, IL13RA2, IL12RB1, NFKBID, LAT	259	227	9039	2.45988	0.999605	0.434891	0.434654
GOTERM_BP_ALL	GO:0007165	signal transduction	94	17.603	0.00228289	PRR5, TRIM71, SRPX, ECM1, DGKA, SERPINE1, ITGA2B, PTPN22, ATP2A1, ITGAL, CX3CL1, CELSR3, ARHGAP4, ARHGAP44, FGF5, DOCK10, GABRR2, SIT1, RASSF5, DHX58, ADORA1, RSPO2, TBC1D10C, IL12B, JAK2, FGFBP3, LOC100931976, EPHB1, CD34, PRKCG, WNT5A, PLAUR, GMIP, ANK1, GFRA2, GEM, EREG, GABRG1, DOK3, LCK, MMRN2, KIT, TRIM13, RAPGEF5, MDFI, RAPGEF3, KANK2, RTN4R, GIPR, PALM3, NLRC5, WNT8A, THY1, RASGRP2, AGER,…	259	2520	9039	1.30181	0.999773	0.436261	0.436023
GOTERM_BP_ALL	GO:0042104	positive regulation of activated T cell proliferation	4	0.749064	0.0023768	IL12B, IGF1, IL12RB1, AGER	259	10	9039	13.9598	0.999839	0.436261	0.436023
GOTERM_BP_ALL	GO:0050776	regulation of immune response	19	3.55805	0.00259996	ECM1, WNT5A, NLRC5, PTPN22, IL27, THY1, AGER, UNC13D, EREG, IL27RA, THEMIS2, INPP5D, KIT, DHX58, IL12B, S100A14, IL13RA2, IL12RB1, MYO1G	259	303	9039	2.18842	0.999929	0.441405	0.441164
GOTERM_BP_ALL	GO:0042088	T-helper 1 type immune response	5	0.93633	0.0026453	SEMA4A, IL12B, IL27, IL12RB1, IL27RA	259	21	9039	8.30943	0.99994	0.441405	0.441164
GOTERM_BP_ALL	GO:0065007	biological regulation	183	34.2697	0.00307863	CPNE9, COL16A1, CCNT2, DGKA, SERPINE1, ITGA2B, RORB, IFI30, EPX, CELSR3, IL27RA, ARHGAP44, DOCK10, TGM1, FGF5, SPIC, SIT1, SALL4, RASSF5, DHX58, ADORA1, TBC1D10C, IL12B, PIEZO1, CCNL2, IL13RA2, CCNL1, LOC100931976, EPHB1, PRKCG, CHRNB1, TMOD4, WNT5A, NCCRP1, ANK1, GEM, PGF, EML2, UNC13D, EREG, GABRG1, DOK3, GPD1, MAP1A, TRIM13, UTS2, LOC100934553, RELL2, MYL9, LLGL2, RTN4R, LOC100931752, GIPR, HP…	259	5633	9039	1.13379	0.999988	0.470362	0.470106
GOTERM_BP_ALL	GO:0032102	negative regulation of response to external stimulus	12	2.24719	0.00318842	KANK2, FABP7, SERPINE1, WNT5A, DHX58, ADORA1, IL12B, ACP5, GP1BA, APOE, CD34, AGER	259	147	9039	2.84895	0.999992	0.470362	0.470106
GOTERM_BP_ALL	GO:0032101	regulation of response to external stimulus	23	4.30712	0.00320323	KANK2, PRKCG, SERPINE1, WNT5A, PTPN22, GP1BA, GMIP, AGER, CX3CL1, FABP7, TRPV4, REEP2, DHX58, MAP1A, ADORA1, IL12B, ACP5, S100A14, APOE, JAK2, IL12RB1, CD34, FGFR1	259	409	9039	1.96257	0.999992	0.470362	0.470106
GOTERM_BP_ALL	GO:0031589	cell-substrate adhesion	14	2.62172	0.00336312	COL16A1, SERPINE1, ITGA2B, ITGAL, UNC13D, OTOA, SPOCK2, ITGA10, ITGA11, HOXD3, RELL2, JAK2, EPHB1, MYO1G	259	192	9039	2.54476	0.999996	0.474847	0.474588
GOTERM_BP_ALL	GO:0031347	regulation of defense response	19	3.55805	0.00393743	SERPINE1, WNT5A, NLRC5, PTPN22, GMIP, AGER, CX3CL1, EREG, TRPV4, REEP2, DHX58, MAP1A, ADORA1, IL12B, ACP5, S100A14, APOE, JAK2, IL12RB1	259	315	9039	2.10506	0.999999	0.535345	0.535053
GOTERM_BP_ALL	GO:0002460	adaptive immune response based on somatic recombination of immune receptors built from immunoglobulin superfamily domains	10	1.87266	0.00412546	SEMA4A, INPP5D, IL12B, IL27, IL13RA2, IL12RB1, AGER, UNC13D, MYO1G, IL27RA	259	110	9039	3.17269	1	0.540878	0.540583
GOTERM_BP_ALL	GO:0044763	single-organism cellular process	194	36.3296	0.00477094	CPNE9, SERPINE1, DNHD1, IL27RA, RASSF5, DHX58, TBC1D10C, IL12B, CCNL2, CCNL1, EPHB1, LOC100931976, TNS1, PRKCG, ANK1, EML2, UNC13D, EREG, GABRG1, MAP1B, MAP1A, TRIM13, LOC100934553, MYL9, GIPR, HPN, STC1, THY1, PCDH12, SLC5A2, GJC1, PLAC8, OTOA, INPP5D, OTOF, APOE, S100A14, CARMIL2, SLC16A12, ABCA7, IGF1, GRIN2C, GNG13, GADD45G, HOXD4, HOXD3, LOC100913537, ACHE, SRPX, ECM1, PTPRN, IL27, CX3CL1, M…	259	6082	9039	1.11321	1	0.584964	0.584645
GOTERM_BP_ALL	GO:0002684	positive regulation of immune system process	22	4.11985	0.00495805	SERPINE1, WNT5A, NLRC5, PTPN22, IGF1, THY1, AGER, UNC13D, EREG, IL27RA, IL5, THEMIS2, LCK, INPP5D, TRPV4, DHX58, IL12B, S100A14, IL13RA2, IL12RB1, OGT, MYO1G	259	399	9039	1.92429	1	0.584964	0.584645
GOTERM_BP_ALL	GO:0002252	immune effector process	20	3.74532	0.0050497	SEMA4A, WNT5A, NLRC5, PTPN22, IL27, GMIP, ITGAL, AGER, UNC13D, IL27RA, ISG20, IL5, INPP5D, REEP2, DHX58, MAP1A, IL12B, IL13RA2, IL12RB1, MYO1G	259	348	9039	2.00572	1	0.584964	0.584645
GOTERM_BP_ALL	GO:0006952	defense response	28	5.24345	0.00512535	ECM1, SERPINE1, NLRC5, PTPN22, EPX, AGER, CX3CL1, IL27RA, PLAC8, NFKBIZ, DHX58, ADORA1, IL12B, ACP5, S100A14, APOE, JAK2, IL12RB1, WNT5A, GMIP, UNC13D, EREG, ISG20, TRPV4, MAP1A, REEP2, TRIM13, LAT	259	560	9039	1.74498	1	0.584964	0.584645
GOTERM_BP_ALL	GO:0002825	regulation of T-helper 1 type immune response	4	0.749064	0.00531638	IL12B, IL27, IL12RB1, IL27RA	259	13	9039	10.7383	1	0.584964	0.584645
GOTERM_BP_ALL	GO:0008283	cell proliferation	41	7.6779	0.0054178	KANK2, TRIM71, SRPX, ECM1, ZBTB49, HPN, STC1, IL27, PTPN22, VWCE, IFI30, AGER, PSMB10, TGM1, FGF5, PLAC8, FRZB, INPP5D, SALL4, RASSF5, IL12B, APOE, IL12RB1, CD34, WNT2, EPHB1, NTRK1, WNT5A, IGF1, HOOK3, NCCRP1, PGF, GFAP, EREG, FGF17, FABP7, PLXNB3, PLXNB1, MDM4, FGFR4, FGFR1	259	932	9039	1.53528	1	0.584964	0.584645
GOTERM_BP_ALL	GO:0045785	positive regulation of cell adhesion	14	2.62172	0.00584055	COL16A1, WNT5A, PTPN22, IGF1, AGER, UNC13D, CX3CL1, LCK, SPOCK2, IL12B, PIEZO1, RELL2, JAK2, IL12RB1	259	205	9039	2.38339	1	0.61259	0.612256
GOTERM_BP_ALL	GO:0045321	leukocyte activation	21	3.93258	0.00663403	NTRK1, SEMA4A, WNT5A, PTPN22, IL27, IGF1, ITGAL, AGER, UNC13D, CX3CL1, PSMB10, IL27RA, LCK, SIT1, INPP5D, TBC1D10C, IL12B, IL13RA2, IL12RB1, NFKBID, LAT	259	383	9039	1.91356	1	0.676487	0.676118
GOTERM_BP_ALL	GO:0003008	system process	34	6.36704	0.0068647	CNTNAP1, STC1, ATP2A1, CLCN1, CACNA1G, GJC1, GABRR2, OTOA, CALB1, ADORA1, TNNI1, APOE, FGFBP3, CD34, EPHB1, CHRNB1, RCVRN, TNNC1, TNNC2, ABCA7, IGF1, GRIN2C, S100B, KLF15, TPCN2, GNG13, MYO1A, DLG4, FABP7, TRPV4, REEP2, RDH5, UTS2, FGFR1	259	742	9039	1.59917	1	0.678304	0.677935
GOTERM_BP_ALL	GO:0098609	cell-cell adhesion	24	4.49438	0.0070214	SEMA4A, WNT5A, PTPN22, IL27, IGF1, PCDH12, ITGAL, AGER, CELSR3, CX3CL1, PSMB10, LCK, SIT1, TRPV4, CDH23, IL12B, CDH24, PIEZO1, IL12RB1, NFKBID, MYL9, CD34, DSCAML1, LAT	259	465	9039	1.80127	1	0.678304	0.677935
GOTERM_BP_ALL	GO:0002250	adaptive immune response	10	1.87266	0.00766375	SEMA4A, INPP5D, IL12B, IL27, IL13RA2, IL12RB1, AGER, UNC13D, MYO1G, IL27RA	259	121	9039	2.88427	1	0.703874	0.703491
GOTERM_BP_ALL	GO:0001819	positive regulation of cytokine production	14	2.62172	0.00766957	SERPINE1, WNT5A, PTPN22, IL27, EPX, AGER, CX3CL1, EREG, IL27RA, TRPV4, DHX58, IL12B, IL12RB1, CD34	259	212	9039	2.30469	1	0.703874	0.703491
GOTERM_BP_ALL	GO:0002697	regulation of immune effector process	14	2.62172	0.00861709	WNT5A, PTPN22, IL27, GMIP, AGER, UNC13D, IL27RA, IL5, REEP2, DHX58, MAP1A, IL12B, IL13RA2, IL12RB1	259	215	9039	2.27253	1	0.771544	0.771124
GOTERM_BP_ALL	GO:0001775	cell activation	23	4.30712	0.00952152	NTRK1, SEMA4A, WNT5A, PTPN22, IL27, IGF1, ITGAL, AGER, UNC13D, CX3CL1, PSMB10, IL27RA, LCK, SIT1, INPP5D, TBC1D10C, IL12B, APOE, IL13RA2, IL12RB1, NFKBID, MYL9, LAT	259	450	9039	1.78376	1	0.832226	0.831773
GOTERM_BP_ALL	GO:0046006	regulation of activated T cell proliferation	4	0.749064	0.0097723	IL12B, IGF1, IL12RB1, AGER	259	16	9039	8.7249	1	0.834282	0.833827
GOTERM_BP_ALL	GO:0008543	fibroblast growth factor receptor signaling pathway	6	1.1236	0.0105152	FGF5, TRIM71, FGF17, WNT5A, FGFBP3, FGFR1	259	47	9039	4.45527	1	0.8773	0.876822
GOTERM_BP_ALL	GO:0050803	regulation of synapse structure or activity	10	1.87266	0.0119864	NTRK1, LRRTM3, SYT12, DLG4, WNT5A, ADORA1, APOE, S100B, EPHB1, GFAP	259	130	9039	2.68459	1	0.960986	0.960462
GOTERM_BP_ALL	GO:0022407	regulation of cell-cell adhesion	13	2.43446	0.0120418	WNT5A, PTPN22, IL27, IGF1, AGER, LCK, SIT1, TRPV4, IL12B, PIEZO1, IL12RB1, NFKBID, LAT	259	200	9039	2.26847	1	0.960986	0.960462
GOTERM_BP_ALL	GO:0006955	immune response	25	4.68165	0.0128186	ECM1, NLRC5, IL27, PTPN22, THY1, ITGAL, AGER, CX3CL1, IL27RA, INPP5D, DHX58, IL12B, S100A14, IL13RA2, IL12RB1, SEMA4A, WNT5A, UNC13D, EREG, IL5, THEMIS2, KIT, TRIM13, LAT, MYO1G	259	518	9039	1.68434	1	1	0.999728
GOTERM_BP_ALL	GO:0051249	regulation of lymphocyte activation	13	2.43446	0.0133278	PTPN22, IL27, IGF1, AGER, IL27RA, LCK, SIT1, INPP5D, TBC1D10C, IL12B, IL12RB1, NFKBID, LAT	259	203	9039	2.23495	1	1	0.999728
GOTERM_BP_ALL	GO:0007169	transmembrane receptor protein tyrosine kinase signaling pathway	15	2.80899	0.0148247	NTRK1, TRIM71, WNT5A, PLAUR, IGF1, GFRA2, EREG, FGF5, FGF17, EFNA2, MMRN2, KIT, JAK2, FGFBP3, FGFR1	259	256	9039	2.0449	1	1	0.999728
GOTERM_BP_ALL	GO:0061045	negative regulation of wound healing	5	0.93633	0.0153478	SERPINE1, GP1BA, APOE, CD34, AGER	259	34	9039	5.1323	1	1	0.999728
GOTERM_BP_ALL	GO:1902003	regulation of beta-amyloid formation	3	0.561798	0.0155015	LRRTM3, ABCA7, APOE	259	7	9039	14.957	1	1	0.999728
GOTERM_BP_ALL	GO:0034205	beta-amyloid formation	3	0.561798	0.0155015	LRRTM3, ABCA7, APOE	259	7	9039	14.957	1	1	0.999728
GOTERM_BP_ALL	GO:0071346	cellular response to interferon-gamma	4	0.749064	0.0158786	WNT5A, NLRC5, IL12B, IL12RB1	259	19	9039	7.34729	1	1	0.999728
GOTERM_BP_ALL	GO:0071774	response to fibroblast growth factor	6	1.1236	0.0171462	FGF5, TRIM71, FGF17, WNT5A, FGFBP3, FGFR1	259	53	9039	3.9509	1	1	0.999728
GOTERM_BP_ALL	GO:0044344	cellular response to fibroblast growth factor stimulus	6	1.1236	0.0171462	FGF5, TRIM71, FGF17, WNT5A, FGFBP3, FGFR1	259	53	9039	3.9509	1	1	0.999728
GOTERM_BP_ALL	GO:0031349	positive regulation of defense response	10	1.87266	0.0171677	TRPV4, SERPINE1, WNT5A, DHX58, NLRC5, IL12B, PTPN22, S100A14, CX3CL1, EREG	259	138	9039	2.52896	1	1	0.999728
GOTERM_BP_ALL	GO:0008284	positive regulation of cell proliferation	21	3.93258	0.0174424	ECM1, HPN, WNT5A, PTPN22, IGF1, VWCE, NCCRP1, AGER, PGF, GFAP, EREG, FGF5, PLAC8, TGM1, FGF17, PLXNB3, IL12B, FGFR4, IL12RB1, WNT2, FGFR1	259	421	9039	1.74084	1	1	0.999728
GOTERM_BP_ALL	GO:0001818	negative regulation of cytokine production	9	1.68539	0.017759	INPP5D, DHX58, IL12B, ACP5, PTPN22, EPX, CD34, AGER, FGFR1	259	116	9039	2.70773	1	1	0.999728
GOTERM_BP_ALL	GO:0046903	secretion	23	4.30712	0.0177778	NAPB, EXOC3L2, PLA2G4F, PTPRN, WNT5A, TNFAIP2, STC1, PTPN22, IGF1, SLC8B1, SYT7, UNC13D, IL5, SYT12, VGF, TRPV4, ADORA1, SNCG, OTOF, IL13RA2, CD34, MYO1G, FGFR1	259	477	9039	1.68279	1	1	0.999728
GOTERM_BP_ALL	GO:0042127	regulation of cell proliferation	33	6.17978	0.0178584	KANK2, TRIM71, SRPX, ECM1, ZBTB49, HPN, IL27, PTPN22, VWCE, IFI30, AGER, TGM1, FGF5, PLAC8, FRZB, INPP5D, RASSF5, IL12B, APOE, IL12RB1, WNT2, NTRK1, WNT5A, IGF1, NCCRP1, PGF, GFAP, EREG, FGF17, PLXNB3, PLXNB1, FGFR4, FGFR1	259	765	9039	1.50547	1	1	0.999728
GOTERM_BP_ALL	GO:0050727	regulation of inflammatory response	10	1.87266	0.0179149	TRPV4, SERPINE1, WNT5A, ADORA1, IL12B, ACP5, APOE, JAK2, AGER, CX3CL1	259	139	9039	2.51076	1	1	0.999728
GOTERM_BP_ALL	GO:0050798	activated T cell proliferation	4	0.749064	0.0182943	IL12B, IGF1, IL12RB1, AGER	259	20	9039	6.97992	1	1	0.999728
GOTERM_BP_ALL	GO:0046649	lymphocyte activation	18	3.37079	0.0184443	NTRK1, SEMA4A, PTPN22, IL27, IGF1, ITGAL, AGER, UNC13D, PSMB10, IL27RA, LCK, SIT1, INPP5D, TBC1D10C, IL12B, IL12RB1, NFKBID, LAT	259	342	9039	1.83682	1	1	0.999728
GOTERM_BP_ALL	GO:0050863	regulation of T cell activation	10	1.87266	0.0186856	LCK, SIT1, IL12B, PTPN22, IL27, IGF1, IL12RB1, NFKBID, AGER, LAT	259	140	9039	2.49283	1	1	0.999728
GOTERM_BP_ALL	GO:0001817	regulation of cytokine production	17	3.18352	0.019042	SERPINE1, WNT5A, PTPN22, IL27, EPX, AGER, CX3CL1, EREG, IL27RA, INPP5D, TRPV4, DHX58, IL12B, ACP5, IL12RB1, CD34, FGFR1	259	316	9039	1.87751	1	1	0.999728
GOTERM_BP_ALL	GO:0051716	cellular response to stimulus	110	20.5993	0.0190513	COL16A1, DGKA, SERPINE1, ITGA2B, CELSR3, ARHGAP44, DOCK10, FGF5, SIT1, RASSF5, DHX58, ADORA1, TBC1D10C, IL12B, LOC100931976, EPHB1, PRKCG, WNT5A, ANK1, GEM, EREG, GABRG1, DOK3, GPD1, MAP1A, TRIM13, RTN4R, GIPR, THY1, RASGRP2, AGER, PLD2, GRK7, INPP5D, TAC3, APOE, S100A14, WNT2, NEK8, ABCA7, IGF1, GRIN2C, GNG13, GFAP, GADD45G, FGF17, ADCY10, EFNA2, ITGA10, TRPV4, ITGA11, PLXNB3, MDM4, PLXNB1, HOXD…	259	3245	9039	1.18304	1	1	0.999728
GOTERM_BP_ALL	GO:0009611	response to wounding	14	2.62172	0.0200093	CARMIL2, SERPINE1, WNT5A, GP1BA, IGF1, GRIN2C, AGER, PAPSS2, SYT7, CX3CL1, SRSF5, APOE, MYL9, CD34	259	240	9039	2.03581	1	1	0.999728
GOTERM_BP_ALL	GO:0070208	protein heterotrimerization	3	0.561798	0.0202829	C1QTNF6, COL6A2, COL6A1	259	8	9039	13.0874	1	1	0.999728
GOTERM_BP_ALL	GO:1902991	regulation of amyloid precursor protein catabolic process	3	0.561798	0.0202829	LRRTM3, ABCA7, APOE	259	8	9039	13.0874	1	1	0.999728
GOTERM_BP_ALL	GO:0001505	regulation of neurotransmitter levels	7	1.31086	0.0223632	ACHE, NAPB, SYT12, SNCG, OTOF, SYT7, GFAP	259	77	9039	3.17269	1	1	0.999728
GOTERM_BP_ALL	GO:0032729	positive regulation of interferon-gamma production	5	0.93633	0.0223652	WNT5A, IL12B, IL27, IL12RB1, IL27RA	259	38	9039	4.59205	1	1	0.999728
GOTERM_BP_ALL	GO:0050777	negative regulation of immune response	6	1.1236	0.0228361	INPP5D, DHX58, NLRC5, IL12B, IL13RA2, IL27RA	259	57	9039	3.67364	1	1	0.999728
GOTERM_BP_ALL	GO:0051607	defense response to virus	10	1.87266	0.0238236	ISG20, REEP2, DHX58, MAP1A, NLRC5, IL12B, PTPN22, GMIP, IL12RB1, UNC13D	259	146	9039	2.39038	1	1	0.999728
GOTERM_BP_ALL	GO:0002376	immune system process	45	8.42697	0.0240811	ECM1, ALAS2, SERPINE1, NLRC5, IL27, PTPN22, THY1, IFI30, EPX, ITGAL, AGER, CX3CL1, PSMB10, IL27RA, SIT1, INPP5D, DHX58, ADORA1, TBC1D10C, IL12B, S100A14, IL13RA2, IL12RB1, CD34, NTRK1, SEMA4A, WNT5A, IGF1, GMIP, UNC13D, EREG, ISG20, IL5, EFNA2, THEMIS2, LCK, TRPV4, KIT, MAP1A, REEP2, TRIM13, NFKBID, OGT, LAT, MYO1G	259	1148	9039	1.36802	1	1	0.999728
GOTERM_BP_ALL	GO:0006954	inflammatory response	13	2.43446	0.0244738	ECM1, SERPINE1, WNT5A, AGER, UNC13D, CX3CL1, TRPV4, NFKBIZ, ADORA1, IL12B, ACP5, APOE, LAT	259	221	9039	2.05292	1	1	0.999728
GOTERM_BP_ALL	GO:0071345	cellular response to cytokine stimulus	12	2.24719	0.0246989	ECM1, GPD1, WNT5A, KIT, PALM3, NLRC5, IL12B, JAK2, IL12RB1, CX3CL1, EREG, ADAMTS7	259	196	9039	2.13671	1	1	0.999728
GOTERM_BP_ALL	GO:0050900	leukocyte migration	10	1.87266	0.0247691	ECM1, TRPV4, SERPINE1, WNT5A, ADORA1, S100A14, EPX, CD34, CX3CL1, MYO1G	259	147	9039	2.37412	1	1	0.999728
GOTERM_BP_ALL	GO:0050789	regulation of biological process	169	31.6479	0.0249823	CPNE9, COL16A1, CCNT2, DGKA, SERPINE1, ITGA2B, RORB, IFI30, EPX, CELSR3, IL27RA, ARHGAP44, DOCK10, TGM1, FGF5, SPIC, SIT1, SALL4, RASSF5, DHX58, ADORA1, TBC1D10C, IL12B, PIEZO1, CCNL2, IL13RA2, CCNL1, LOC100931976, EPHB1, PRKCG, TMOD4, WNT5A, NCCRP1, ANK1, GEM, PGF, EML2, UNC13D, EREG, GABRG1, DOK3, GPD1, MAP1A, TRIM13, UTS2, RELL2, LLGL2, RTN4R, LOC100931752, GIPR, HPN, STC1, THY1, RASGRP2, AGER…	259	5337	9039	1.10512	1	1	0.999728
GOTERM_BP_ALL	GO:1903035	negative regulation of response to wounding	5	0.93633	0.0264989	SERPINE1, GP1BA, APOE, CD34, AGER	259	40	9039	4.36245	1	1	0.999728
GOTERM_BP_ALL	GO:0072676	lymphocyte migration	4	0.749064	0.0266978	ECM1, WNT5A, CX3CL1, MYO1G	259	23	9039	6.0695	1	1	0.999728
GOTERM_BP_ALL	GO:1903037	regulation of leukocyte cell-cell adhesion	10	1.87266	0.0267395	LCK, SIT1, IL12B, PTPN22, IL27, IGF1, IL12RB1, NFKBID, AGER, LAT	259	149	9039	2.34226	1	1	0.999728
GOTERM_BP_ALL	GO:0042060	wound healing	12	2.24719	0.0272558	CARMIL2, SERPINE1, WNT5A, GP1BA, IGF1, APOE, CD34, MYL9, AGER, CX3CL1, PAPSS2, SYT7	259	199	9039	2.1045	1	1	0.999728
GOTERM_BP_ALL	GO:0009266	response to temperature stimulus	6	1.1236	0.027822	PLAC8, VGF, TRPV4, IGF1, EPHB1, CD34	259	60	9039	3.48996	1	1	0.999728
GOTERM_BP_ALL	GO:0032940	secretion by cell	20	3.74532	0.0278238	NAPB, EXOC3L2, PTPRN, WNT5A, TNFAIP2, PTPN22, IGF1, SLC8B1, SYT7, UNC13D, IL5, SYT12, VGF, TRPV4, SNCG, OTOF, IL13RA2, CD34, MYO1G, FGFR1	259	414	9039	1.68597	1	1	0.999728
GOTERM_BP_ALL	GO:0050792	regulation of viral process	11	2.05993	0.0282294	ISG20, HPN, REEP2, DHX58, MAP1A, TRIM13, IL12B, PTPN22, APOE, GMIP, IL12RB1	259	175	9039	2.19369	1	1	0.999728
GOTERM_BP_ALL	GO:0051707	response to other organism	18	3.37079	0.0301059	SERPINE1, WNT5A, PALM3, NLRC5, PTPN22, EPX, GMIP, UNC13D, IL27RA, PLAC8, ISG20, REEP2, DHX58, MAP1A, IL12B, ACP5, S100A14, IL12RB1	259	362	9039	1.73534	1	1	0.999728
GOTERM_BP_ALL	GO:0043207	response to external biotic stimulus	18	3.37079	0.0301059	SERPINE1, WNT5A, PALM3, NLRC5, PTPN22, EPX, GMIP, UNC13D, IL27RA, PLAC8, ISG20, REEP2, DHX58, MAP1A, IL12B, ACP5, S100A14, IL12RB1	259	362	9039	1.73534	1	1	0.999728
GOTERM_BP_ALL	GO:0002685	regulation of leukocyte migration	7	1.31086	0.0309619	ECM1, TRPV4, SERPINE1, WNT5A, ADORA1, PTPN22, S100A14	259	83	9039	2.94334	1	1	0.999728
GOTERM_BP_ALL	GO:0050877	neurological system process	20	3.74532	0.031526	CHRNB1, RCVRN, CNTNAP1, ABCA7, S100B, GRIN2C, CLCN1, GNG13, GJC1, GABRR2, OTOA, CALB1, MYO1A, DLG4, FABP7, REEP2, ADORA1, RDH5, EPHB1, FGFR1	259	420	9039	1.66189	1	1	0.999728
GOTERM_BP_ALL	GO:0016337	single organismal cell-cell adhesion	19	3.55805	0.0319836	SEMA4A, WNT5A, PTPN22, IL27, IGF1, ITGAL, AGER, PSMB10, LCK, SIT1, TRPV4, IL12B, CDH24, PIEZO1, IL12RB1, NFKBID, MYL9, CD34, LAT	259	393	9039	1.68726	1	1	0.999728
GOTERM_BP_ALL	GO:0034341	response to interferon-gamma	4	0.749064	0.0332624	WNT5A, NLRC5, IL12B, IL12RB1	259	25	9039	5.58394	1	1	0.999728
GOTERM_BP_ALL	GO:0050921	positive regulation of chemotaxis	6	1.1236	0.0354728	TRPV4, SERPINE1, WNT5A, S100A14, AGER, FGFR1	259	64	9039	3.27184	1	1	0.999728
GOTERM_BP_ALL	GO:0034097	response to cytokine	13	2.43446	0.0358626	ECM1, WNT5A, PALM3, NLRC5, CX3CL1, EREG, KIT, GPD1, IL12B, ACP5, JAK2, IL12RB1, ADAMTS7	259	234	9039	1.93887	1	1	0.999728
GOTERM_BP_ALL	GO:0048583	regulation of response to stimulus	66	12.3596	0.0358789	PRR5, SRPX, ECM1, SERPINE1, IL27, PTPN22, CX3CL1, IL27RA, DHX58, ADORA1, RSPO2, TBC1D10C, IL12B, ACP5, JAK2, IL13RA2, FGFBP3, EPHB1, CD34, PRKCG, TNNC1, WNT5A, PLAUR, GP1BA, GMIP, GFRA2, UNC13D, EREG, LCK, MAP1A, MMRN2, KIT, TRIM13, MDFI, KANK2, PALM3, NLRC5, VWCE, THY1, AGER, FRZB, INPP5D, TNNI1, S100A14, APOE, IL12RB1, WNT2, LOC100934822, NTRK1, NEK8, ABCA7, IGF1, S100B, GADD45G, PDE10A, THEMIS…	259	1850	9039	1.24507	1	1	0.999728
GOTERM_BP_ALL	GO:0031348	negative regulation of defense response	7	1.31086	0.0359736	DHX58, ADORA1, NLRC5, IL12B, ACP5, APOE, AGER	259	86	9039	2.84067	1	1	0.999728
GOTERM_BP_ALL	GO:0050679	positive regulation of epithelial cell proliferation	7	1.31086	0.0359736	TGM1, ECM1, HPN, WNT5A, PLXNB3, IGF1, WNT2	259	86	9039	2.84067	1	1	0.999728
GOTERM_BP_ALL	GO:0032653	regulation of interleukin-10 production	4	0.749064	0.0368302	IL12B, EPX, CD34, AGER	259	26	9039	5.36917	1	1	0.999728
GOTERM_BP_ALL	GO:0006836	neurotransmitter transport	6	1.1236	0.037569	NAPB, SYT12, SNCG, OTOF, SYT7, GFAP	259	65	9039	3.2215	1	1	0.999728
GOTERM_BP_ALL	GO:0033622	integrin activation	3	0.561798	0.0376623	COL16A1, PIEZO1, CX3CL1	259	11	9039	9.51808	1	1	0.999728
GOTERM_BP_ALL	GO:0002827	positive regulation of T-helper 1 type immune response	3	0.561798	0.0376623	IL12B, IL12RB1, IL27RA	259	11	9039	9.51808	1	1	0.999728
GOTERM_BP_ALL	GO:0051674	localization of cell	31	5.80524	0.0376789	ECM1, DNAH6, SERPINE1, STC1, PTPN22, THY1, EPX, CX3CL1, CELSR3, DOCK10, HAS1, ADORA1, TEKT2, IL12B, S100A14, APOE, CD34, EPHB1, TNS1, SEMA4A, CARMIL2, WNT5A, IGF1, TRPV4, MMRN2, ITGA11, PLXNB3, ELMO3, FGFR4, MYO1G, FGFR1	259	752	9039	1.43868	1	1	0.999728
GOTERM_BP_ALL	GO:0048870	cell motility	31	5.80524	0.0376789	ECM1, DNAH6, SERPINE1, STC1, PTPN22, THY1, EPX, CX3CL1, CELSR3, DOCK10, HAS1, ADORA1, TEKT2, IL12B, S100A14, APOE, CD34, EPHB1, TNS1, SEMA4A, CARMIL2, WNT5A, IGF1, TRPV4, MMRN2, ITGA11, PLXNB3, ELMO3, FGFR4, MYO1G, FGFR1	259	752	9039	1.43868	1	1	0.999728
GOTERM_BP_ALL	GO:0022409	positive regulation of cell-cell adhesion	8	1.49813	0.0377033	LCK, WNT5A, IL12B, PIEZO1, PTPN22, IGF1, IL12RB1, AGER	259	110	9039	2.53815	1	1	0.999728
GOTERM_BP_ALL	GO:0051239	regulation of multicellular organismal process	55	10.2996	0.0389287	CPNE9, ECM1, SERPINE1, IL27, PTPN22, ATP2A1, RORB, EPX, CX3CL1, CELSR3, IL27RA, LRRTM3, DHX58, ADORA1, RSPO2, IL12B, ACP5, EPHB1, CD34, ADAMTS7, TNNC1, WNT5A, GP1BA, PGF, EREG, MMRN2, UTS2, RAPGEF3, RTN4R, HPN, STC1, AGER, CACNA1G, PLAC8, FRZB, BGLAP, INPP5D, TNNI1, APOE, IL12RB1, WNT2, NTRK1, SEMA4A, ABCA7, IGF1, HOOK3, SYT7, GFAP, TRPV4, GPR149, PLXNB1, HOXD3, NFKBID, OGT, FGFR1	259	1503	9039	1.2771	1	1	0.999728
GOTERM_BP_ALL	GO:0001816	cytokine production	17	3.18352	0.0398649	SERPINE1, WNT5A, PTPN22, IL27, EPX, AGER, CX3CL1, EREG, IL27RA, INPP5D, TRPV4, DHX58, IL12B, ACP5, IL12RB1, CD34, FGFR1	259	347	9039	1.70978	1	1	0.999728
GOTERM_BP_ALL	GO:1900047	negative regulation of hemostasis	4	0.749064	0.0405859	SERPINE1, GP1BA, APOE, CD34	259	27	9039	5.17031	1	1	0.999728
GOTERM_BP_ALL	GO:0030195	negative regulation of blood coagulation	4	0.749064	0.0405859	SERPINE1, GP1BA, APOE, CD34	259	27	9039	5.17031	1	1	0.999728
GOTERM_BP_ALL	GO:0098602	single organism cell adhesion	20	3.74532	0.040747	SEMA4A, WNT5A, PTPN22, IL27, IGF1, ITGAL, AGER, UNC13D, PSMB10, LCK, SIT1, TRPV4, IL12B, CDH24, PIEZO1, IL12RB1, NFKBID, MYL9, CD34, LAT	259	433	9039	1.61199	1	1	0.999728
GOTERM_BP_ALL	GO:0051046	regulation of secretion	16	2.99625	0.0408171	NAPB, WNT5A, STC1, PTPN22, IGF1, SLC8B1, SYT7, UNC13D, IL5, SYT12, TRPV4, ADORA1, SNCG, IL13RA2, CD34, FGFR1	259	321	9039	1.73954	1	1	0.999728
GOTERM_BP_ALL	GO:0002699	positive regulation of immune effector process	7	1.31086	0.0414795	IL5, WNT5A, DHX58, IL12B, PTPN22, IL13RA2, UNC13D	259	89	9039	2.74491	1	1	0.999728
GOTERM_BP_ALL	GO:0042102	positive regulation of T cell proliferation	5	0.93633	0.0414923	IL12B, PTPN22, IGF1, IL12RB1, AGER	259	46	9039	3.79344	1	1	0.999728
GOTERM_BP_ALL	GO:0048145	regulation of fibroblast proliferation	5	0.93633	0.0414923	WNT5A, IGF1, IFI30, WNT2, EREG	259	46	9039	3.79344	1	1	0.999728
GOTERM_BP_ALL	GO:0043900	regulation of multi-organism process	13	2.43446	0.0431001	HPN, PTPN22, IGF1, GMIP, ISG20, REEP2, DHX58, MAP1A, GPR149, TRIM13, IL12B, APOE, IL12RB1	259	241	9039	1.88255	1	1	0.999728
GOTERM_BP_ALL	GO:0042987	amyloid precursor protein catabolic process	3	0.561798	0.0443594	LRRTM3, ABCA7, APOE	259	12	9039	8.7249	1	1	0.999728
GOTERM_BP_ALL	GO:0032693	negative regulation of interleukin-10 production	3	0.561798	0.0443594	IL12B, EPX, AGER	259	12	9039	8.7249	1	1	0.999728
GOTERM_BP_ALL	GO:0048144	fibroblast proliferation	5	0.93633	0.0443739	WNT5A, IGF1, IFI30, WNT2, EREG	259	47	9039	3.71272	1	1	0.999728
GOTERM_BP_ALL	GO:0033627	cell adhesion mediated by integrin	4	0.749064	0.0445274	COL16A1, SERPINE1, ITGA11, PIEZO1	259	28	9039	4.98566	1	1	0.999728
GOTERM_BP_ALL	GO:0050794	regulation of cellular process	159	29.7753	0.0465321	CPNE9, COL16A1, CCNT2, DGKA, SERPINE1, ITGA2B, RORB, IFI30, CELSR3, IL27RA, ARHGAP44, DOCK10, TGM1, FGF5, SPIC, SIT1, SALL4, RASSF5, DHX58, ADORA1, TBC1D10C, IL12B, PIEZO1, CCNL2, IL13RA2, CCNL1, LOC100931976, EPHB1, PRKCG, TMOD4, WNT5A, NCCRP1, ANK1, GEM, PGF, EML2, UNC13D, EREG, GABRG1, DOK3, GPD1, MAP1A, TRIM13, LLGL2, RTN4R, LOC100931752, GIPR, HPN, STC1, THY1, RASGRP2, AGER, PLD2, CACNA1G, P…	259	5057	9039	1.0973	1	1	0.999728
GOTERM_BP_ALL	GO:0045766	positive regulation of angiogenesis	6	1.1236	0.0467027	ECM1, SERPINE1, WNT5A, CD34, CX3CL1, RAPGEF3	259	69	9039	3.03475	1	1	0.999728
GOTERM_BP_ALL	GO:0007160	cell-matrix adhesion	8	1.49813	0.0479714	OTOA, COL16A1, ITGA10, SERPINE1, ITGA2B, ITGA11, HOXD3, ITGAL	259	116	9039	2.40687	1	1	0.999728
GOTERM_BP_ALL	GO:0048146	positive regulation of fibroblast proliferation	4	0.749064	0.0486519	WNT5A, IGF1, WNT2, EREG	259	29	9039	4.81374	1	1	0.999728
GOTERM_BP_ALL	GO:0032613	interleukin-10 production	4	0.749064	0.0486519	IL12B, EPX, CD34, AGER	259	29	9039	4.81374	1	1	0.999728
GOTERM_BP_ALL	GO:0030334	regulation of cell migration	18	3.37079	0.0508167	SEMA4A, ECM1, CARMIL2, SERPINE1, WNT5A, STC1, PTPN22, IGF1, THY1, DOCK10, HAS1, TRPV4, MMRN2, ADORA1, PLXNB3, S100A14, APOE, FGFR1	259	387	9039	1.62324	1	1	0.999728
GOTERM_BP_ALL	GO:0043903	regulation of symbiosis, encompassing mutualism through parasitism	11	2.05993	0.0511465	ISG20, HPN, REEP2, DHX58, MAP1A, TRIM13, IL12B, PTPN22, APOE, GMIP, IL12RB1	259	194	9039	1.97884	1	1	0.999728
GOTERM_BP_ALL	GO:0003012	muscle system process	10	1.87266	0.0512069	CHRNB1, TNNC1, TNNC2, TNNI1, STC1, ATP2A1, IGF1, KLF15, TPCN2, CLCN1	259	168	9039	2.07736	1	1	0.999728
GOTERM_BP_ALL	GO:0007214	gamma-aminobutyric acid signaling pathway	3	0.561798	0.0514581	GABRR2, GABBR1, GABRG1	259	13	9039	8.05376	1	1	0.999728
GOTERM_BP_ALL	GO:0002021	response to dietary excess	3	0.561798	0.0514581	VGF, TRPV4, APOE	259	13	9039	8.05376	1	1	0.999728
GOTERM_BP_ALL	GO:0060055	angiogenesis involved in wound healing	3	0.561798	0.0514581	SERPINE1, CD34, CX3CL1	259	13	9039	8.05376	1	1	0.999728
GOTERM_BP_ALL	GO:0010594	regulation of endothelial cell migration	6	1.1236	0.0517228	SEMA4A, MMRN2, WNT5A, STC1, APOE, FGFR1	259	71	9039	2.94926	1	1	0.999728
GOTERM_BP_ALL	GO:0051216	cartilage development	8	1.49813	0.0517541	FRZB, WNT5A, COL11A2, RSPO2, STC1, HOXD3, FGFR1, ADAMTS7	259	118	9039	2.36608	1	1	0.999728
GOTERM_BP_ALL	GO:0007166	cell surface receptor signaling pathway	42	7.86517	0.0526337	TRIM71, SRPX, ECM1, GIPR, SERPINE1, PALM3, ITGA2B, NLRC5, WNT8A, PTPN22, THY1, ITGAL, CX3CL1, CELSR3, FGF5, FRZB, ADORA1, RSPO2, JAK2, FGFBP3, WNT2, NTRK1, SEMA4A, WNT5A, PLAUR, IGF1, GRIN2C, GFRA2, EREG, FGF17, EFNA2, THEMIS2, ITGA10, MMRN2, KIT, ITGA11, PLXNB1, HOXD3, MDFI, LAT, MYO1G, FGFR1	259	1117	9039	1.31225	1	1	0.999728
GOTERM_BP_ALL	GO:0051240	positive regulation of multicellular organismal process	32	5.99251	0.0527744	CPNE9, ECM1, HPN, SERPINE1, IL27, PTPN22, ATP2A1, EPX, AGER, CX3CL1, IL27RA, LRRTM3, INPP5D, DHX58, IL12B, APOE, IL12RB1, CD34, WNT2, EPHB1, NTRK1, WNT5A, ABCA7, IGF1, GFAP, EREG, TRPV4, PLXNB1, HOXD3, OGT, RAPGEF3, FGFR1	259	806	9039	1.38559	1	1	0.999728
GOTERM_BP_ALL	GO:0050819	negative regulation of coagulation	4	0.749064	0.0529566	SERPINE1, GP1BA, APOE, CD34	259	30	9039	4.65328	1	1	0.999728
GOTERM_BP_ALL	GO:0032103	positive regulation of response to external stimulus	8	1.49813	0.053714	TRPV4, SERPINE1, WNT5A, DHX58, S100A14, AGER, CX3CL1, FGFR1	259	119	9039	2.34619	1	1	0.999728
GOTERM_BP_ALL	GO:1902995	positive regulation of phospholipid efflux	2	0.374532	0.0562743	ABCA7, APOE	259	2	9039	34.8996	1	1	0.999728
GOTERM_BP_ALL	GO:1900377	negative regulation of secondary metabolite biosynthetic process	2	0.374532	0.0562743	WNT5A, SLC24A5	259	2	9039	34.8996	1	1	0.999728
GOTERM_BP_ALL	GO:0070245	positive regulation of thymocyte apoptotic process	2	0.374532	0.0562743	WNT5A, NFKBID	259	2	9039	34.8996	1	1	0.999728
GOTERM_BP_ALL	GO:0048022	negative regulation of melanin biosynthetic process	2	0.374532	0.0562743	WNT5A, SLC24A5	259	2	9039	34.8996	1	1	0.999728
GOTERM_BP_ALL	GO:1902994	regulation of phospholipid efflux	2	0.374532	0.0562743	ABCA7, APOE	259	2	9039	34.8996	1	1	0.999728
GOTERM_BP_ALL	GO:0050688	regulation of defense response to virus	7	1.31086	0.0563042	REEP2, DHX58, MAP1A, IL12B, PTPN22, GMIP, IL12RB1	259	96	9039	2.54476	1	1	0.999728
GOTERM_BP_ALL	GO:0042742	defense response to bacterium	6	1.1236	0.0570466	PLAC8, SERPINE1, IL12B, ACP5, S100A14, IL27RA	259	73	9039	2.86846	1	1	0.999728
GOTERM_BP_ALL	GO:0042129	regulation of T cell proliferation	6	1.1236	0.0570466	IL12B, PTPN22, IL27, IGF1, IL12RB1, AGER	259	73	9039	2.86846	1	1	0.999728
GOTERM_BP_ALL	GO:0009607	response to biotic stimulus	18	3.37079	0.0573949	SERPINE1, WNT5A, PALM3, NLRC5, PTPN22, EPX, GMIP, UNC13D, IL27RA, PLAC8, ISG20, REEP2, DHX58, MAP1A, IL12B, ACP5, S100A14, IL12RB1	259	392	9039	1.60253	1	1	0.999728
GOTERM_BP_ALL	GO:0050435	beta-amyloid metabolic process	3	0.561798	0.0589303	LRRTM3, ABCA7, APOE	259	14	9039	7.47849	1	1	0.999728
GOTERM_BP_ALL	GO:0006110	regulation of glycolytic process	3	0.561798	0.0589303	GPD1, IGF1, OGT	259	14	9039	7.47849	1	1	0.999728
GOTERM_BP_ALL	GO:0002230	positive regulation of defense response to virus by host	6	1.1236	0.0598224	REEP2, MAP1A, IL12B, PTPN22, GMIP, IL12RB1	259	74	9039	2.8297	1	1	0.999728
GOTERM_BP_ALL	GO:0045765	regulation of angiogenesis	8	1.49813	0.0598703	SEMA4A, ECM1, SERPINE1, MMRN2, WNT5A, CD34, CX3CL1, RAPGEF3	259	122	9039	2.2885	1	1	0.999728
GOTERM_BP_ALL	GO:0098742	cell-cell adhesion via plasma-membrane adhesion molecules	7	1.31086	0.0610569	CDH23, CDH24, PCDH12, ITGAL, DSCAML1, CX3CL1, CELSR3	259	98	9039	2.49283	1	1	0.999728
GOTERM_BP_ALL	GO:0061448	connective tissue development	9	1.68539	0.0612554	FRZB, WNT5A, COL11A2, RSPO2, STC1, HOXD3, CD34, FGFR1, ADAMTS7	259	148	9039	2.12227	1	1	0.999728
GOTERM_BP_ALL	GO:0051093	negative regulation of developmental process	19	3.55805	0.0619216	RTN4R, SEMA4A, ECM1, SERPINE1, HPN, WNT5A, IGF1, HOOK3, GFAP, EREG, PLAC8, FRZB, INPP5D, MMRN2, RSPO2, MBNL3, NFKBID, RAPGEF3, ADAMTS7	259	426	9039	1.55656	1	1	0.999728
GOTERM_BP_ALL	GO:0019221	cytokine-mediated signaling pathway	8	1.49813	0.0620151	ECM1, WNT5A, KIT, PALM3, NLRC5, JAK2, CX3CL1, EREG	259	123	9039	2.26989	1	1	0.999728
GOTERM_BP_ALL	GO:0051785	positive regulation of nuclear division	4	0.749064	0.0620933	WNT5A, IGF1, SH2B1, EREG	259	32	9039	4.36245	1	1	0.999728
GOTERM_BP_ALL	GO:0040012	regulation of locomotion	19	3.55805	0.0628058	SEMA4A, ECM1, CARMIL2, SERPINE1, WNT5A, STC1, PTPN22, IGF1, THY1, AGER, DOCK10, HAS1, TRPV4, MMRN2, ADORA1, PLXNB3, S100A14, APOE, FGFR1	259	427	9039	1.55291	1	1	0.999728
GOTERM_BP_ALL	GO:0002683	negative regulation of immune system process	11	2.05993	0.0637344	INPP5D, DHX58, ADORA1, TBC1D10C, NLRC5, IL12B, PTPN22, THY1, IL13RA2, NFKBID, IL27RA	259	202	9039	1.90047	1	1	0.999728
GOTERM_BP_ALL	GO:0007159	leukocyte cell-cell adhesion	13	2.43446	0.0645351	SEMA4A, PTPN22, IL27, IGF1, ITGAL, AGER, PSMB10, LCK, SIT1, IL12B, IL12RB1, NFKBID, LAT	259	257	9039	1.76535	1	1	0.999728
GOTERM_BP_ALL	GO:0040011	locomotion	33	6.17978	0.0651381	ECM1, DNAH6, SERPINE1, STC1, PTPN22, THY1, EPX, AGER, CX3CL1, CELSR3, DOCK10, HAS1, ADORA1, TEKT2, IL12B, S100A14, APOE, CD34, EPHB1, TNS1, SEMA4A, CARMIL2, WNT5A, IGF1, GRIN2C, TRPV4, MMRN2, ITGA11, PLXNB3, ELMO3, FGFR4, MYO1G, FGFR1	259	853	9039	1.35016	1	1	0.999728
GOTERM_BP_ALL	GO:0051588	regulation of neurotransmitter transport	4	0.749064	0.0669181	NAPB, SYT12, SNCG, GFAP	259	33	9039	4.23026	1	1	0.999728
GOTERM_BP_ALL	GO:0007229	integrin-mediated signaling pathway	5	0.93633	0.0675885	ITGA10, ITGA2B, ITGA11, ITGAL, LAT	259	54	9039	3.23145	1	1	0.999728
GOTERM_BP_ALL	GO:1904018	positive regulation of vasculature development	6	1.1236	0.0686039	ECM1, SERPINE1, WNT5A, CD34, CX3CL1, RAPGEF3	259	77	9039	2.71945	1	1	0.999728
GOTERM_BP_ALL	GO:0045089	positive regulation of innate immune response	7	1.31086	0.0686201	WNT5A, DHX58, NLRC5, IL12B, PTPN22, S100A14, EREG	259	101	9039	2.41879	1	1	0.999728
GOTERM_BP_ALL	GO:0001501	skeletal system development	15	2.80899	0.069368	WNT5A, COL11A2, STC1, IGF1, PAPSS2, FRZB, RSPO2, ACP5, HOXD4, PLXNB1, HOXD3, DSCAML1, MDFI, FGFR1, ADAMTS7	259	316	9039	1.65663	1	1	0.999728
GOTERM_BP_ALL	GO:0042327	positive regulation of phosphorylation	20	3.74532	0.0704447	NTRK1, PRR5, WNT5A, PLAUR, PTPN22, ABCA7, IGF1, AGER, GFRA2, GADD45G, EREG, IL5, TRPV4, GPD1, IL12B, FGFR4, LAT, RAPGEF3, MDFI, FGFR1	259	463	9039	1.50754	1	1	0.999728
GOTERM_BP_ALL	GO:0030198	extracellular matrix organization	8	1.49813	0.0710599	CARMIL2, HAS1, SPOCK2, HPN, FGFR4, KAZALD1, HAPLN2, GFAP	259	127	9039	2.1984	1	1	0.999728
GOTERM_BP_ALL	GO:0001649	osteoblast differentiation	8	1.49813	0.0710599	ACHE, VCAN, BGLAP, COL6A1, ITGA11, RSPO2, IGF1, RORB	259	127	9039	2.1984	1	1	0.999728
GOTERM_BP_ALL	GO:0002449	lymphocyte mediated immunity	7	1.31086	0.0712569	INPP5D, IL12B, IL13RA2, AGER, UNC13D, MYO1G, IL27RA	259	102	9039	2.39507	1	1	0.999728
GOTERM_BP_ALL	GO:0016477	cell migration	27	5.05618	0.0715037	ECM1, SERPINE1, STC1, PTPN22, EPX, CX3CL1, CELSR3, HAS1, ADORA1, IL12B, S100A14, APOE, CD34, EPHB1, TNS1, SEMA4A, CARMIL2, WNT5A, IGF1, TRPV4, MMRN2, ITGA11, PLXNB3, ELMO3, FGFR4, MYO1G, FGFR1	259	675	9039	1.39598	1	1	0.999728
GOTERM_BP_ALL	GO:2000145	regulation of cell motility	18	3.37079	0.072696	SEMA4A, ECM1, CARMIL2, SERPINE1, WNT5A, STC1, PTPN22, IGF1, THY1, DOCK10, HAS1, TRPV4, MMRN2, ADORA1, PLXNB3, S100A14, APOE, FGFR1	259	406	9039	1.54727	1	1	0.999728
GOTERM_BP_ALL	GO:0043062	extracellular structure organization	8	1.49813	0.0734378	CARMIL2, HAS1, SPOCK2, HPN, FGFR4, KAZALD1, HAPLN2, GFAP	259	128	9039	2.18123	1	1	0.999728
GOTERM_BP_ALL	GO:0043470	regulation of carbohydrate catabolic process	3	0.561798	0.0748886	GPD1, IGF1, OGT	259	16	9039	6.54368	1	1	0.999728
GOTERM_BP_ALL	GO:0050691	regulation of defense response to virus by host	6	1.1236	0.0780611	REEP2, MAP1A, IL12B, PTPN22, GMIP, IL12RB1	259	80	9039	2.61747	1	1	0.999728
GOTERM_BP_ALL	GO:0043901	negative regulation of multi-organism process	6	1.1236	0.0780611	ISG20, DHX58, GPR149, TRIM13, IL12B, IGF1	259	80	9039	2.61747	1	1	0.999728
GOTERM_BP_ALL	GO:0050808	synapse organization	8	1.49813	0.0783335	NTRK1, CHRNB1, LRRTM3, WNT5A, SNCG, APOE, EPHB1, ELFN1	259	130	9039	2.14767	1	1	0.999728
GOTERM_BP_ALL	GO:0045087	innate immune response	10	1.87266	0.0786133	WNT5A, DHX58, TRIM13, NLRC5, IL12B, PTPN22, S100A14, IL12RB1, UNC13D, EREG	259	183	9039	1.90708	1	1	0.999728
GOTERM_BP_ALL	GO:0032649	regulation of interferon-gamma production	5	0.93633	0.0791302	WNT5A, IL12B, IL27, IL12RB1, IL27RA	259	57	9039	3.06137	1	1	0.999728
GOTERM_BP_ALL	GO:0050670	regulation of lymphocyte proliferation	7	1.31086	0.079513	INPP5D, IL12B, PTPN22, IL27, IGF1, IL12RB1, AGER	259	105	9039	2.32664	1	1	0.999728
GOTERM_BP_ALL	GO:0002366	leukocyte activation involved in immune response	7	1.31086	0.079513	SEMA4A, IL12B, IL27, IL13RA2, ITGAL, UNC13D, IL27RA	259	105	9039	2.32664	1	1	0.999728
GOTERM_BP_ALL	GO:0001934	positive regulation of protein phosphorylation	19	3.55805	0.0802955	NTRK1, PRR5, WNT5A, PLAUR, PTPN22, ABCA7, IGF1, AGER, GFRA2, GADD45G, EREG, IL5, TRPV4, IL12B, FGFR4, LAT, RAPGEF3, MDFI, FGFR1	259	440	9039	1.50703	1	1	0.999728
GOTERM_BP_ALL	GO:0050778	positive regulation of immune response	12	2.24719	0.0805499	THEMIS2, WNT5A, DHX58, NLRC5, IL12B, PTPN22, THY1, S100A14, IL12RB1, MYO1G, EREG, IL27RA	259	239	9039	1.75228	1	1	0.999728
GOTERM_BP_ALL	GO:0009615	response to virus	10	1.87266	0.0807054	ISG20, REEP2, DHX58, MAP1A, NLRC5, IL12B, PTPN22, GMIP, IL12RB1, UNC13D	259	184	9039	1.89672	1	1	0.999728
GOTERM_BP_ALL	GO:0051270	regulation of cellular component movement	19	3.55805	0.0812184	SEMA4A, ECM1, CARMIL2, TNNC1, SERPINE1, WNT5A, STC1, PTPN22, IGF1, THY1, DOCK10, HAS1, TRPV4, MMRN2, ADORA1, PLXNB3, S100A14, APOE, FGFR1	259	442	9039	1.50021	1	1	0.999728
GOTERM_BP_ALL	GO:0060688	regulation of morphogenesis of a branching structure	4	0.749064	0.0823712	WNT5A, WNT2, PGF, FGFR1	259	36	9039	3.87773	1	1	0.999728
GOTERM_BP_ALL	GO:0080171	lytic vacuole organization	4	0.749064	0.0823712	SRPX, HOOK3, SYT7, TPCN2	259	36	9039	3.87773	1	1	0.999728
GOTERM_BP_ALL	GO:0007040	lysosome organization	4	0.749064	0.0823712	SRPX, HOOK3, SYT7, TPCN2	259	36	9039	3.87773	1	1	0.999728
GOTERM_BP_ALL	GO:0002286	T cell activation involved in immune response	4	0.749064	0.0823712	SEMA4A, IL12B, IL27, ITGAL	259	36	9039	3.87773	1	1	0.999728
GOTERM_BP_ALL	GO:0032944	regulation of mononuclear cell proliferation	7	1.31086	0.0823798	INPP5D, IL12B, PTPN22, IL27, IGF1, IL12RB1, AGER	259	106	9039	2.30469	1	1	0.999728
GOTERM_BP_ALL	GO:0002263	cell activation involved in immune response	7	1.31086	0.0823798	SEMA4A, IL12B, IL27, IL13RA2, ITGAL, UNC13D, IL27RA	259	106	9039	2.30469	1	1	0.999728
GOTERM_BP_ALL	GO:0002053	positive regulation of mesenchymal cell proliferation	3	0.561798	0.0833244	WNT5A, WNT2, FGFR1	259	17	9039	6.15876	1	1	0.999728
GOTERM_BP_ALL	GO:0042982	amyloid precursor protein metabolic process	3	0.561798	0.0833244	LRRTM3, ABCA7, APOE	259	17	9039	6.15876	1	1	0.999728
GOTERM_BP_ALL	GO:0070206	protein trimerization	3	0.561798	0.0833244	C1QTNF6, COL6A2, COL6A1	259	17	9039	6.15876	1	1	0.999728
GOTERM_BP_ALL	GO:0021846	cell proliferation in forebrain	3	0.561798	0.0833244	FABP7, HOOK3, FGFR1	259	17	9039	6.15876	1	1	0.999728
GOTERM_BP_ALL	GO:0001503	ossification	11	2.05993	0.0840302	ACHE, ECM1, VCAN, BGLAP, WNT5A, COL6A1, ITGA11, RSPO2, PLXNB1, IGF1, RORB	259	213	9039	1.80233	1	1	0.999728
GOTERM_BP_ALL	GO:1903530	regulation of secretion by cell	14	2.62172	0.0846075	NAPB, WNT5A, PTPN22, IGF1, SLC8B1, SYT7, UNC13D, IL5, SYT12, TRPV4, SNCG, IL13RA2, CD34, FGFR1	259	298	9039	1.63958	1	1	0.999728
GOTERM_BP_ALL	GO:0050866	negative regulation of cell activation	6	1.1236	0.0847362	INPP5D, TBC1D10C, PTPN22, APOE, IL13RA2, NFKBID	259	82	9039	2.55363	1	1	0.999728
GOTERM_BP_ALL	GO:0002285	lymphocyte activation involved in immune response	6	1.1236	0.0847362	SEMA4A, IL12B, IL27, ITGAL, UNC13D, IL27RA	259	82	9039	2.55363	1	1	0.999728
GOTERM_BP_ALL	GO:0042325	regulation of phosphorylation	28	5.24345	0.0851647	PRR5, NLRC5, PTPN22, AGER, CELSR3, TBC1D10C, IL12B, CCNL2, APOE, CCNL1, EPHB1, NTRK1, WNT5A, PLAUR, ABCA7, IGF1, GFRA2, GADD45G, EREG, IL5, TRPV4, GPD1, FGFR4, OGT, MDFI, LAT, RAPGEF3, FGFR1	259	719	9039	1.35909	1	1	0.999728
GOTERM_BP_ALL	GO:1901342	regulation of vasculature development	8	1.49813	0.0860263	SEMA4A, ECM1, SERPINE1, MMRN2, WNT5A, CD34, CX3CL1, RAPGEF3	259	133	9039	2.09922	1	1	0.999728
GOTERM_BP_ALL	GO:0046634	regulation of alpha-beta T cell activation	4	0.749064	0.0878342	IL12B, PTPN22, IL27, AGER	259	37	9039	3.77293	1	1	0.999728
GOTERM_BP_ALL	GO:0016032	viral process	14	2.62172	0.0908942	CCNT2, HPN, NLRC5, PTPN22, GMIP, UNC13D, ISG20, REEP2, DHX58, MAP1A, TRIM13, IL12B, APOE, IL12RB1	259	301	9039	1.62324	1	1	0.999728
GOTERM_BP_ALL	GO:0044764	multi-organism cellular process	14	2.62172	0.0912579	CCNT2, HPN, NLRC5, PTPN22, GMIP, UNC13D, ISG20, REEP2, DHX58, MAP1A, TRIM13, IL12B, APOE, IL12RB1	259	302	9039	1.61786	1	1	0.999728
GOTERM_BP_ALL	GO:0097061	dendritic spine organization	3	0.561798	0.0920331	DLG4, APOE, EPHB1	259	18	9039	5.8166	1	1	0.999728
GOTERM_BP_ALL	GO:0050918	positive chemotaxis	3	0.561798	0.0920331	WNT5A, PLXNB3, AGER	259	18	9039	5.8166	1	1	0.999728
GOTERM_BP_ALL	GO:0009605	response to external stimulus	36	6.74157	0.0920609	KANK2, SERPINE1, PALM3, NLRC5, PTPN22, EPX, AGER, CX3CL1, CELSR3, IL27RA, PLAC8, BGLAP, DHX58, ADORA1, IL12B, ACP5, S100A14, APOE, JAK2, IL12RB1, CD34, EPHB1, PRKCG, RCVRN, WNT5A, GP1BA, GMIP, UNC13D, ISG20, VGF, FABP7, TRPV4, MAP1A, REEP2, PLXNB3, FGFR1	259	977	9039	1.28596	1	1	0.999728
GOTERM_BP_ALL	GO:0070663	regulation of leukocyte proliferation	7	1.31086	0.0944149	INPP5D, IL12B, PTPN22, IL27, IGF1, IL12RB1, AGER	259	110	9039	2.22088	1	1	0.999728
GOTERM_BP_ALL	GO:0009887	organ morphogenesis	24	4.49438	0.0950365	NEK8, TNNC1, HPN, WNT5A, COL11A2, WNT8A, STC1, RORB, THY1, PGF, CELSR3, CALB1, FRZB, TNNI1, RSPO2, ACP5, HOXD4, HOXD3, WNT2, EPHB1, CD34, DSCAML1, MDFI, FGFR1	259	604	9039	1.38674	1	1	0.999728
GOTERM_BP_ALL	GO:0032609	interferon-gamma production	5	0.93633	0.0959333	WNT5A, IL12B, IL27, IL12RB1, IL27RA	259	61	9039	2.86062	1	1	0.999728
GOTERM_BP_ALL	GO:0046651	lymphocyte proliferation	8	1.49813	0.0969303	INPP5D, IL12B, PTPN22, IL27, IGF1, IL12RB1, AGER, PSMB10	259	137	9039	2.03793	1	1	0.999728
GOTERM_BP_ALL	GO:0006887	exocytosis	8	1.49813	0.0997708	NAPB, EXOC3L2, TNFAIP2, OTOF, IL13RA2, SYT7, UNC13D, MYO1G	259	138	9039	2.02317	1	1	0.999728
GOTERM_BP_ALL	GO:0032943	mononuclear cell proliferation	8	1.49813	0.0997708	INPP5D, IL12B, PTPN22, IL27, IGF1, IL12RB1, AGER, PSMB10	259	138	9039	2.02317	1	1	0.999728
