## Supplementary Table 7 for "CIITA induces expression of MHC-I and MHC-II in transmissible cancers"

### Sheet: DFT2.CIITA_UP_GOTERM_BP_ALL
Category	GO ID	GO Term	Count	%	PValue	Genes	List Total	Pop Hits	Pop Total	Fold Enrichment	Bonferroni	Benjamini	FDR
GOTERM_BP_ALL	GO:0019882	antigen processing and presentation	4	50	9.32988e-08	CD74, LOC100930980, LOC100925533, LOC100925801	4	42	9039	215.214	3.89981e-05	3.89989e-05	3.89989e-05
GOTERM_BP_ALL	GO:0006955	immune response	4	50	0.000187177	CD74, LOC100930980, LOC100925533, LOC100925801	4	518	9039	17.4498	0.0752644	0.03912	0.03912
GOTERM_BP_ALL	GO:0002376	immune system process	4	50	0.00204396	CD74, LOC100930980, LOC100925533, LOC100925801	4	1148	9039	7.87369	0.574823	0.249497	0.249497
GOTERM_BP_ALL	GO:0002495	antigen processing and presentation of peptide antigen via MHC class II	2	25	0.0026531	CD74, LOC100925801	4	8	9039	564.938	0.670596	0.249497	0.249497
GOTERM_BP_ALL	GO:0002504	antigen processing and presentation of peptide or polysaccharide antigen via MHC class II	2	25	0.00298441	CD74, LOC100925801	4	9	9039	502.167	0.713309	0.249497	0.249497
GOTERM_BP_ALL	GO:0048002	antigen processing and presentation of peptide antigen	2	25	0.00530151	CD74, LOC100925801	4	16	9039	282.469	0.8916	0.369339	0.369339
GOTERM_BP_ALL	GO:0050896	response to stimulus	4	50	0.0829091	CD74, LOC100930980, LOC100925533, LOC100925801	4	3942	9039	2.293	1	1	1

### Sheet: DFT2.CIITA_DN_GOTERM_BP_ALL
Category	GO ID	GO Term	Count	%	PValue	Genes	List Total	Pop Hits	Pop Total	Fold Enrichment	Bonferroni	Benjamini	FDR
GOTERM_BP_ALL	GO:0044699	single-organism process	24	58.5366	0.0109535	DSP, CERS3, MYOM1, TNFRSF13B, FRRS1, IGFBP4, PDE1A, PROS1, TYRP1, LAMA3, KLHL1, F13A1, IFI30, IKZF3, F5, MFAP5, POMC, HPX, BOLL, NINJ2, ALPL, SCGB3A1, COL8A1, CLVS1	25	6846	9039	1.26752	0.998666	1	1
GOTERM_BP_ALL	GO:0042060	wound healing	4	9.7561	0.0151343	PROS1, NINJ2, F13A1, F5	25	199	9039	7.26754	0.999895	1	1
GOTERM_BP_ALL	GO:0009611	response to wounding	4	9.7561	0.0247941	PROS1, NINJ2, F13A1, F5	25	240	9039	6.026	1	1	1
GOTERM_BP_ALL	GO:0007596	blood coagulation	3	7.31707	0.0301544	PROS1, F13A1, F5	25	103	9039	10.5309	1	1	1
GOTERM_BP_ALL	GO:0007599	hemostasis	3	7.31707	0.0357479	PROS1, F13A1, F5	25	113	9039	9.59894	1	1	1
GOTERM_BP_ALL	GO:0050817	coagulation	3	7.31707	0.0369119	PROS1, F13A1, F5	25	115	9039	9.432	1	1	1
GOTERM_BP_ALL	GO:0033059	cellular pigmentation	2	4.87805	0.0693651	POMC, TYRP1	25	27	9039	26.7822	1	1	1
GOTERM_BP_ALL	GO:0050878	regulation of body fluid levels	3	7.31707	0.0725899	PROS1, F13A1, F5	25	168	9039	6.45643	1	1	1
GOTERM_BP_ALL	GO:0042440	pigment metabolic process	2	4.87805	0.0743156	HPX, TYRP1	25	29	9039	24.9352	1	1	1
GOTERM_BP_ALL	GO:0035987	endodermal cell differentiation	2	4.87805	0.0865815	LAMA3, COL8A1	25	34	9039	21.2682	1	1	1
GOTERM_BP_ALL	GO:0030888	regulation of B cell proliferation	2	4.87805	0.0914442	TNFRSF13B, IKZF3	25	36	9039	20.0867	1	1	1
GOTERM_BP_ALL	GO:0001706	endoderm formation	2	4.87805	0.0938662	LAMA3, COL8A1	25	37	9039	19.5438	1	1	1
